# CSF glucosylsphingosine is a central readout of GCase impairment across genetic and sporadic Parkinson’s disease

**DOI:** 10.64898/2026.06.19.733447

**Authors:** Jillian H. Kluss, Di Jiang, Shan V. Andrews, Ritesh Ravi, Romeo Maciuca, Buyankhishig Tsogtbaatar, Chau Tran, Meng Fang, Eric A. Macklin, Anastasia G. Henry, Michael A. Schwarzschild, Sarah Huntwork-Rodriguez

## Abstract

Parkinson’s disease (PD) risk converges on lysosomal biology, including reduced activity of glucocerebrosidase (GCase), encoded by *GBA1*. Glucosylsphingosine (GlcSph), a toxic deacylated glycosphingolipid and established target engagement biomarker in Gaucher disease, is difficult to quantify in cerebrospinal fluid (CSF) because of low abundance and isomeric interference. We optimized and qualified targeted LC–MS/MS assays for GlcSph in CSF and plasma and measured GlcSph and GCase activity (4-MU assay) in participants from the Parkinson’s Progression Markers Initiative (PPMI), including *GBA1* and *LRRK2* mutation carriers with and without PD, sporadic PD, and healthy controls. Group level analyses showed higher levels of CSF and plasma GlcSph in *GBA1* heterozygous variant carriers independent of disease status, ∼120% (p<0.0001) and ∼61% (p<0.0001), respectively, with CSF elevations reflecting allelic dosage and, to a lesser degree, variant severity. Notably, elevated CSF GlcSph was observed not only in carriers of pathogenic *GBA1* mutations but also in individuals harboring common *GBA1* risk variants. CSF GlcSph was also elevated by ∼30% in sporadic PD (p=0.002) and by ∼40% *LRRK2* mutation carriers (p=0.0003), indicating shared central GCase pathway perturbation across PD subtypes. CSF and plasma GlcSph levels showed poor concordance across groups with the exception of the GBA-PD group, supporting the hypothesis that central and peripheral GCase pathway dysfunction arise through distinct biological mechanisms. Together, these findings establish CSF GlcSph as a sensitive biomarker of central GCase pathway impairment and may support its use as a pharmacodynamic and target engagement biomarker for therapeutics targeting GCase in PD. More broadly, CSF GlcSph may enable identification of biologically defined GCase-pathway dysfunction beyond genetically defined *GBA1*-associated PD, with potential implications for patient stratification in future disease-modifying trials.
