## Supplemental File 3 for "CSF glucosylsphingosine is a central readout of GCase impairment across genetic and sporadic Parkinson’s disease"

### Sheet: Sheet1
CHR	SNP	BP	Nearest_Gene	A1	A2	P_QTL	BETA_QTL	P_PD	BETA_PD	Measurement
1	rs377808	52724687	ZYG11B	G	T	0.904	0.00837	1.02e-10	-0.0486	Plasma_GCase
1	rs12128848	112106855	KCND3	G	A	0.2604	-0.08347	3.15e-08	-0.0414	Plasma_GCase
1	rs2230288	155236376	GBA1	T	C	0.8502	0.05126	1.05e-78	0.4595	Plasma_GCase
1	rs72714968	161327996	SDHC	G	A	0.5962	0.1432	7.16e-12	0.1536	Plasma_GCase
1	rs61802091	161419856	SDHC	A	G	0.1057	-0.1653	1.1e-10	-0.067	Plasma_GCase
1	rs3049686	171747480	VAMP4	TAGAG	T	0.811	0.01737	1.47e-09	-0.0491	Plasma_GCase
1	rs708723	205770138	RAB29	T	C	0.3153	0.07023	1.5e-28	0.0752	Plasma_GCase
1	rs10495249	226731418	ITPKB	G	A	0.2167	0.09009	1.4e-14	-0.0574	Plasma_GCase
1	rs12073680	232508908	SIPA1L2	G	A	0.3515	0.09255	6.76e-11	0.0672	Plasma_GCase
1	rs7517340	243546888	AKT3	C	T	0.1202	0.1362	5.09e-09	-0.0506	Plasma_GCase
2	rs76116224	17966582	KCNS3	T	A	0.9212	0.01341	6.13e-10	-0.0731	Plasma_GCase
2	rs12478701	23718478	KLHL29	C	T	0.1888	-0.08905	8.32e-09	0.0386	Plasma_GCase
2	rs6749019	31572741	SRD5A2	A	C	0.7732	-0.02033	4.83e-09	0.0397	Plasma_GCase
2	rs13010404	32623787	TTC27	G	T	0.144	0.1055	5.29e-12	-0.0531	Plasma_GCase
2	rs9309337	61536072	XPO1	C	T	0.02438	-0.1837	7.58e-11	-0.0516	Plasma_GCase
2	rs9309428	69465874	AAK1	T	C	0.7254	0.02369	3.21e-13	0.0494	Plasma_GCase
2	rs7563891	95326214	KCNIP3	T	C	0.1554	0.1102	3.56e-10	0.0458	Plasma_GCase
2	rs60954733	101170053	TBC1D8	G	A	0.03318	0.1838	8.05e-09	-0.0455	Plasma_GCase
2	rs6758044	134834675	ACMSD	C	T	0.3683	-0.06137	1.25e-44	-0.1014	Plasma_GCase
2	rs3754541	147901026	ACVR2A	A	G	0.3315	-0.07844	9.11e-10	-0.0546	Plasma_GCase
2	rs10173157	157798690	ACVR1	G	A	0.1096	0.1491	8.14e-09	-0.0506	Plasma_GCase
2	rs1710669	160967491	TANK	G	C	0.2837	0.09324	4.29e-08	0.0452	Plasma_GCase
2	rs12618884	168129365	STK39	G	A	0.2287	-0.08305	4.67e-09	0.0398	Plasma_GCase
2	rs2102808	168260515	STK39	T	G	0.4594	0.07984	4.76e-52	0.1511	Plasma_GCase
3	rs17046610	7024398	GRM7	A	G	0.2573	-0.2464	1.08e-13	-0.1197	Plasma_GCase
3	rs73034368	18247575	TBC1D5	A	C	0.746	-0.07083	5.37e-15	0.1309	Plasma_GCase
3	rs1461806	28658687	RBMS3	G	A	0.3265	0.07083	4.17e-13	-0.0503	Plasma_GCase
3	rs1768208	39481512	MOBP	C	T	0.0974	-0.1287	1.48e-08	-0.0418	Plasma_GCase
3	rs56384862	58410136	PXK	G	A	0.5501	-0.04082	4.22e-08	0.0429	Plasma_GCase
3	rs58088236	121842918	EAF2	T	C	0.06664	-0.1309	7.33e-09	-0.0395	Plasma_GCase
3	rs11717169	151405709	MED12L	C	T	0.4055	-0.06223	3.26e-10	-0.0459	Plasma_GCase
3	rs359545	155551064	PLCH1	G	A	0.07273	-0.1676	6.42e-10	0.0573	Plasma_GCase
3	rs11929238	161328149	SPTSSB	T	A	0.9949	0.000488	7.37e-13	0.0572	Plasma_GCase
3	rs3729674	179199217	PIK3CA	G	A	0.5141	-0.0513	3.83e-13	0.0622	Plasma_GCase
3	rs34822404	183028420	MCCC1	T	C	0.5308	-0.05619	2.13e-41	-0.1167	Plasma_GCase
4	rs77186370	940049	TMEM175	A	C	0.7759	0.06482	3.28e-08	0.1209	Plasma_GCase
4	rs34884217	950422	TMEM175	C	A	0.4853	-0.07377	4.07e-27	-0.1238	Plasma_GCase
4	rs34311866	958159	TMEM175	C	T	0.6303	0.03737	2.84e-85	0.1637	Plasma_GCase
4	rs2857866	2934914	MFSD10	G	T	0.4984	0.0582	3.78e-16	0.0721	Plasma_GCase
4	rs4698412	15735725	BST1	A	G	0.3219	0.0688	1.24e-26	0.072	Plasma_GCase
4	rs59912548	18000605	LCORL	A	ATC	0.5102	-0.05429	1.44e-17	-0.0974	Plasma_GCase
4	rs13117238	76252761	FAM47E-STBD1	A	C	0.998	-0.000213	5.18e-16	0.0727	Plasma_GCase
4	rs28628748	76278760	FAM47E-STBD1	A	G	0.5296	0.04619	2.64e-24	-0.0708	Plasma_GCase
4	rs356182	89704960	SNCA	A	G	0.3061	0.07286	7.47e-158	-0.1875	Plasma_GCase
4	rs2301134	89837794	SNCA	G	A	0.9229	0.00669	1.3e-09	0.041	Plasma_GCase
4	rs13117519	113447909	CAMK2D	T	C	0.2557	0.09489	1.74e-15	0.0717	Plasma_GCase
4	rs72696649	169711869	CLCN3	A	T	0.9515	-0.00451	3.94e-13	-0.052	Plasma_GCase
4	rs75739600	169996341	MFAP3L	C	A	0.2768	-0.1326	2.08e-08	0.0739	Plasma_GCase
5	rs461753	1431099	SLC6A3	T	C	0.3086	-0.08451	3.51e-08	-0.0449	Plasma_GCase
5	rs1867598	60842132	ELOVL7	G	A	0.5667	-0.06434	6.74e-33	0.1355	Plasma_GCase
5	rs246814	76303383	SV2C	T	C	0.8754	0.01904	4.21e-12	0.084	Plasma_GCase
5	rs10054911	80530472	FAM151B	A	T	0.5879	-0.09203	8.62e-09	-0.0867	Plasma_GCase
5	rs11241774	124872055	ZNF608	T	A	0.6124	0.03451	2.26e-08	0.0387	Plasma_GCase
5	rs2350640	138443292	REEP2	C	A	0.607	0.03557	5.12e-09	-0.0394	Plasma_GCase
6	rs7741241	13664623	RANBP9	A	G	0.935	-0.005563	8.32e-09	-0.0402	Plasma_GCase
6	rs60740436	20023315	MBOAT1	T	TA	0.5527	0.04164	1.49e-08	0.0387	Plasma_GCase
6	rs4713072	27224312	POM121L2	C	T	0.639	0.03516	1.17e-09	0.0462	Plasma_GCase
6	rs6913724	27287064	POM121L2	T	A	0.8493	-0.01318	1.39e-10	0.0436	Plasma_GCase
6	rs41316625	29015989	ZNF311	A	G	0.6057	0.08874	5e-09	-0.0983	Plasma_GCase
6	rs2647066	32603345	HLA-DRB1	T	C	0.4377	0.07363	1.13e-49	-0.1374	Plasma_GCase
6	rs12528068	71778059	RIMS1	T	C	0.5162	-0.0483	8.51e-15	0.0578	Plasma_GCase
6	rs13340407	111836412	FYN	C	T	0.4994	0.06527	2.93e-09	-0.0597	Plasma_GCase
6	rs146617529	132828914	RPS12	G	A	0.2418	-0.3071	1.1e-20	0.1992	Plasma_GCase
7	rs6461688	23076996	KLHL7	A	G	0.7937	-0.01855	8.19e-29	-0.0775	Plasma_GCase
7	rs2127183	95711872	DYNC1I1	C	A	0.2423	0.08331	1.9e-09	-0.0411	Plasma_GCase
7	rs6979335	100492237	NYAP1	C	T	0.902	-0.01076	1.6e-10	-0.061	Plasma_GCase
7	rs80148128	158605408	PTPRN2	A	G	0.6879	-0.0282	3.21e-08	0.0388	Plasma_GCase
8	rs10087654	1761106	CLN8	A	G	0.9932	-0.0006117	4.03e-09	0.0462	Plasma_GCase
8	rs34504234	11853604	CTSB	C	CT	0.6626	-0.03205	4.49e-21	-0.0733	Plasma_GCase
8	rs620490	16840070	FGF20	G	T	0.4028	0.06451	1.68e-27	-0.0824	Plasma_GCase
8	rs4872005	22672162	BIN3	C	G	0.8157	-0.01711	7.86e-09	-0.0425	Plasma_GCase
8	rs6469273	109633256	SYBU	G	C	0.6629	0.03456	8.18e-11	0.0533	Plasma_GCase
8	rs2663613	129873161	CYRIB	C	T	0.03816	0.1426	6.65e-09	0.0392	Plasma_GCase
9	rs8181077	17580618	SH3GL2	T	A	0.0214	0.1733	3.21e-25	-0.074	Plasma_GCase
9	rs1536072	17701891	SH3GL2	G	C	0.5996	-0.04178	5.76e-25	0.0786	Plasma_GCase
9	rs13296299	34154849	UBAP1	A	T	0.8345	0.01644	7.1e-12	0.0525	Plasma_GCase
10	rs10796307	15507549	ITGA8	C	A	0.198	-0.1037	9.22e-10	0.0464	Plasma_GCase
10	rs2282295	102415138	PSD	A	G	0.79	0.0359	1.79e-08	0.0625	Plasma_GCase
10	rs12764899	102875346	AS3MT	A	G	0.8448	0.01589	1.03e-11	-0.0539	Plasma_GCase
10	rs144814361	119651405	BAG3	T	C	0.2085	0.3835	1.68e-31	0.3234	Plasma_GCase
10	rs2234962	119670121	BAG3	C	T	0.159	0.1206	2.87e-11	0.0535	Plasma_GCase
11	rs12284617	83789062	DLG2	G	A	0.2121	-0.08591	1.07e-09	-0.0416	Plasma_GCase
11	rs10750027	113721110	ZW10	A	G	0.01692	0.1663	1.97e-09	-0.0402	Plasma_GCase
11	rs11223628	133930880	IGSF9B	A	G	0.4868	0.04907	2.2e-14	0.0538	Plasma_GCase
12	rs2286028	906303	WNK1	C	G	0.2342	-0.1164	3.62e-09	0.0535	Plasma_GCase
12	rs28370650	40006146	SLC2A13	A	T	0.3378	0.08409	2.78e-37	0.308	Plasma_GCase
12	rs17443099	40179612	LRRK2	A	G	0.1858	0.1208	3.86e-21	0.2697	Plasma_GCase
12	rs76904798	40220632	LRRK2	T	C	0.7579	-0.03526	3e-30	0.11	Plasma_GCase
12	rs35303786	40320097	LRRK2	C	T	0.2526	0.2197	3.51e-10	0.1764	Plasma_GCase
12	rs34637584	40340400	LRRK2	A	G	0.1344	0.1417	5.89e-89	2.208	Plasma_GCase
12	rs6582585	46022785	SCAF11	C	T	0.8693	-0.01127	9.28e-12	-0.0465	Plasma_GCase
12	rs933738	49549339	KCNH3	G	A	0.6117	0.04307	7.97e-12	0.0628	Plasma_GCase
12	rs61754230	71785666	RAB21	T	C	0.03782	-0.6322	3.51e-12	0.1756	Plasma_GCase
12	rs7964712	100991017	ANO4	G	A	0.1974	-0.08551	5e-08	-0.038	Plasma_GCase
12	rs7350560	107466794	ABTB3	G	A	0.2055	-0.1048	1.78e-08	0.0464	Plasma_GCase
12	rs2270375	109586736	MVK	G	A	0.4783	-0.05389	2.93e-08	-0.0429	Plasma_GCase
12	rs10847864	122842051	HIP1R	T	G	0.9383	-0.005413	4.25e-40	0.1006	Plasma_GCase
13	rs1198499	49341314	CAB39L	C	T	0.2212	-0.08494	4.48e-12	0.0467	Plasma_GCase
13	rs1995052	97227087	MBNL2	C	T	0.43	0.05603	1.03e-08	-0.0414	Plasma_GCase
13	rs1805097	109782884	IRS2	T	C	0.8906	-0.009753	3.99e-08	0.0406	Plasma_GCase
14	rs36003317	37749513	TTC6	A	AATT	0.9657	-0.003149	2.61e-08	-0.0449	Plasma_GCase
14	rs7155501	54881109	GCH1	G	A	0.1431	0.1069	1.79e-30	-0.078	Plasma_GCase
14	rs979812	87997920	GALC	T	G	0.7441	0.02246	6.49e-11	0.0439	Plasma_GCase
15	rs35336805	50701476	SPPL2A	T	TAAAA	0.5773	-0.04903	1.96e-08	-0.0605	Plasma_GCase
15	rs4774417	61701503	VPS13C	A	G	0.9486	-0.004841	5.48e-22	0.0733	Plasma_GCase
15	rs648397	64604181	ZNF609	C	A	0.7569	-0.0788	1.2e-08	0.1556	Plasma_GCase
15	rs34631560	88973692	MFGE8	A	G	0.5945	0.03981	3.39e-09	-0.045	Plasma_GCase
16	rs8058190	1666009	CRAMP1	C	A	0.4718	-0.04838	6.61e-13	-0.0506	Plasma_GCase
16	rs6497339	19266171	SYT17	T	A	0.06737	-0.1231	1.39e-17	-0.0603	Plasma_GCase
16	rs68040616	28893412	ATP2A1	C	CAAAAAG	0.2108	0.09601	2.25e-08	0.0423	Plasma_GCase
16	rs732172	31038712	STX4	T	C	0.4559	-0.05649	3.22e-36	-0.0887	Plasma_GCase
16	rs1861761	50811622	CYLD	G	T	0.5113	0.04404	3.01e-14	-0.0522	Plasma_GCase
16	rs8046994	52610012	TOX3	T	C	0.9411	-0.005044	7.21e-15	0.0564	Plasma_GCase
16	rs1971534	52939375	CHD9	G	A	0.166	0.1171	2.31e-09	0.0537	Plasma_GCase
17	rs2243093	4932600	GP1BA	C	T	0.3701	-0.08904	1.71e-09	0.0585	Plasma_GCase
17	rs222852	7237287	PHF23	G	A	0.07166	-0.1227	1.93e-09	-0.0411	Plasma_GCase
17	rs72827590	7594953	FXR2	G	A	0.05205	-0.1962	2.84e-08	0.0584	Plasma_GCase
17	rs2078050	16091574	NCOR1	T	C	0.4796	0.04914	5.27e-11	-0.0448	Plasma_GCase
17	rs12941356	17813217	SREBF1	G	A	0.7999	0.0176	1.04e-09	0.0414	Plasma_GCase
17	rs11080149	31296270	OMG	T	C	0.3511	0.1027	1.61e-10	0.0641	Plasma_GCase
17	rs12601457	42628829	TUBG1	T	C	0.7079	0.02895	1.48e-10	-0.0507	Plasma_GCase
17	rs5848	44352876	GRN	T	C	0.01389	0.1766	2.18e-15	0.0604	Plasma_GCase
17	rs34359486	44402945	GPATCH8/GRN	A	G	0.4333	0.1012	6.64e-14	0.0962	Plasma_GCase
17	rs190825568	47535476	NPEPPS	A	G	0.09759	-0.1528	3.5e-08	-0.0575	Plasma_GCase
17	rs847680	50146710	PPP1R9B	C	T	0.8887	0.01353	8.85e-09	-0.0526	Plasma_GCase
17	rs11871753	61779284	BRIP1	G	A	0.2818	-0.08125	1.38e-08	0.0451	Plasma_GCase
17	rs72843781	62016181	MED13	C	A	0.1041	-0.1219	1.15e-08	0.044	Plasma_GCase
17	rs58426209	68281293	SLC16A6	G	T	0.3207	-0.08353	5.85e-11	-0.0567	Plasma_GCase
17	rs8074498	81996668	ASPSCR1	A	T	0.8438	0.01354	4.62e-09	0.0429	Plasma_GCase
18	rs12456492	43093415	RIT2	G	A	0.3302	-0.07263	3.11e-22	0.0694	Plasma_GCase
19	rs1128402	2353152	SPPL2B	A	C	0.8373	0.01617	6.1e-09	0.048	Plasma_GCase
19	rs8105994	18482743	ELL	C	T	0.9662	0.003131	6.85e-10	-0.044	Plasma_GCase
19	rs11669800	32563836	PDCD5	A	G	0.2286	-0.2821	6.45e-09	0.1407	Plasma_GCase
19	rs4802574	49145273	PPFIA3	G	A	0.8918	-0.009353	1.45e-09	-0.0412	Plasma_GCase
20	rs55785911	3172857	LZTS3	A	G	0.1367	-0.1097	2.09e-09	-0.0431	Plasma_GCase
20	rs117517602	50535462	PTPN1	C	T	0.2283	-0.144	4.19e-08	0.0692	Plasma_GCase
21	rs11701836	37519947	DYRK1A	G	A	0.4043	-0.06443	2.25e-17	0.064	Plasma_GCase
21	rs4816690	40577012	DSCAM	C	T	0.6028	-0.03515	2.59e-08	0.0396	Plasma_GCase
21	rs4148103	42221495	ABCG1	A	G	0.2821	-0.1311	7.75e-10	-0.0802	Plasma_GCase
21	rs8130097	45161847	ADARB1	A	C	0.4405	-0.09971	8.04e-10	0.0971	Plasma_GCase
1	rs377808	52724687	ZYG11B	G	T	0.9821	-0.001551	1.02e-10	-0.0486	Plasma_GlcSph
1	rs12128848	112106855	KCND3	G	A	0.5841	-0.04037	3.15e-08	-0.0414	Plasma_GlcSph
1	rs2230288	155236376	GBA1	T	C	0.001474	0.8581	1.05e-78	0.4595	Plasma_GlcSph
1	rs72714968	161327996	SDHC	G	A	0.5843	0.1478	7.16e-12	0.1536	Plasma_GlcSph
1	rs61802091	161419856	SDHC	A	G	0.5785	0.05664	1.1e-10	-0.067	Plasma_GlcSph
1	rs3049686	171747480	VAMP4	TAGAG	T	0.1508	0.1041	1.47e-09	-0.0491	Plasma_GlcSph
1	rs708723	205770138	RAB29	T	C	0.8285	0.01514	1.5e-28	0.0752	Plasma_GlcSph
1	rs10495249	226731418	ITPKB	G	A	0.5108	-0.04793	1.4e-14	-0.0574	Plasma_GlcSph
1	rs12073680	232508908	SIPA1L2	G	A	0.7483	-0.03187	6.76e-11	0.0672	Plasma_GlcSph
1	rs7517340	243546888	AKT3	C	T	0.6198	-0.04349	5.09e-09	-0.0506	Plasma_GlcSph
2	rs76116224	17966582	KCNS3	T	A	0.2797	-0.1464	6.13e-10	-0.0731	Plasma_GlcSph
2	rs12478701	23718478	KLHL29	C	T	0.7662	0.02012	8.32e-09	0.0386	Plasma_GlcSph
2	rs6749019	31572741	SRD5A2	A	C	0.4473	0.05333	4.83e-09	0.0397	Plasma_GlcSph
2	rs13010404	32623787	TTC27	G	T	0.05351	0.1386	5.29e-12	-0.0531	Plasma_GlcSph
2	rs9309337	61536072	XPO1	C	T	0.6248	-0.03997	7.58e-11	-0.0516	Plasma_GlcSph
2	rs9309428	69465874	AAK1	T	C	0.9905	0.0008018	3.21e-13	0.0494	Plasma_GlcSph
2	rs7563891	95326214	KCNIP3	T	C	0.4368	-0.06033	3.56e-10	0.0458	Plasma_GlcSph
2	rs60954733	101170053	TBC1D8	G	A	0.1903	0.1131	8.05e-09	-0.0455	Plasma_GlcSph
2	rs6758044	134834675	ACMSD	C	T	0.2196	-0.08339	1.25e-44	-0.1014	Plasma_GlcSph
2	rs3754541	147901026	ACVR2A	A	G	0.337	0.07729	9.11e-10	-0.0546	Plasma_GlcSph
2	rs10173157	157798690	ACVR1	G	A	0.6242	0.04555	8.14e-09	-0.0506	Plasma_GlcSph
2	rs1710669	160967491	TANK	G	C	0.06808	0.1582	4.29e-08	0.0452	Plasma_GlcSph
2	rs12618884	168129365	STK39	G	A	0.6673	-0.02955	4.67e-09	0.0398	Plasma_GlcSph
2	rs2102808	168260515	STK39	T	G	0.4176	0.08741	4.76e-52	0.1511	Plasma_GlcSph
3	rs17046610	7024398	GRM7	A	G	0.4677	0.158	1.08e-13	-0.1197	Plasma_GlcSph
3	rs73034368	18247575	TBC1D5	A	C	0.2182	-0.269	5.37e-15	0.1309	Plasma_GlcSph
3	rs1461806	28658687	RBMS3	G	A	0.189	-0.09475	4.17e-13	-0.0503	Plasma_GlcSph
3	rs1768208	39481512	MOBP	C	T	0.2827	-0.08333	1.48e-08	-0.0418	Plasma_GlcSph
3	rs56384862	58410136	PXK	G	A	0.09153	-0.1149	4.22e-08	0.0429	Plasma_GlcSph
3	rs58088236	121842918	EAF2	T	C	0.6457	-0.03281	7.33e-09	-0.0395	Plasma_GlcSph
3	rs11717169	151405709	MED12L	C	T	0.4565	-0.05562	3.26e-10	-0.0459	Plasma_GlcSph
3	rs359545	155551064	PLCH1	G	A	0.7163	-0.03391	6.42e-10	0.0573	Plasma_GlcSph
3	rs11929238	161328149	SPTSSB	T	A	0.3005	0.07819	7.37e-13	0.0572	Plasma_GlcSph
3	rs3729674	179199217	PIK3CA	G	A	0.531	-0.04919	3.83e-13	0.0622	Plasma_GlcSph
3	rs34822404	183028420	MCCC1	T	C	0.04745	0.177	2.13e-41	-0.1167	Plasma_GlcSph
4	rs77186370	940049	TMEM175	A	C	0.007799	0.5896	3.28e-08	0.1209	Plasma_GlcSph
4	rs34884217	950422	TMEM175	C	A	0.2226	0.128	4.07e-27	-0.1238	Plasma_GlcSph
4	rs34311866	958159	TMEM175	C	T	0.9719	-0.002735	2.84e-85	0.1637	Plasma_GlcSph
4	rs2857866	2934914	MFSD10	G	T	0.01958	-0.1994	3.78e-16	0.0721	Plasma_GlcSph
4	rs4698412	15735725	BST1	A	G	0.2621	-0.07765	1.24e-26	0.072	Plasma_GlcSph
4	rs59912548	18000605	LCORL	A	ATC	0.546	-0.04972	1.44e-17	-0.0974	Plasma_GlcSph
4	rs13117238	76252761	FAM47E-STBD1	A	C	0.5244	0.05311	5.18e-16	0.0727	Plasma_GlcSph
4	rs28628748	76278760	FAM47E-STBD1	A	G	0.373	-0.06541	2.64e-24	-0.0708	Plasma_GlcSph
4	rs356182	89704960	SNCA	A	G	0.5359	-0.04398	7.47e-158	-0.1875	Plasma_GlcSph
4	rs2301134	89837794	SNCA	G	A	0.8222	-0.01549	1.3e-09	0.041	Plasma_GlcSph
4	rs13117519	113447909	CAMK2D	T	C	0.3893	0.07177	1.74e-15	0.0717	Plasma_GlcSph
4	rs72696649	169711869	CLCN3	A	T	0.9953	-0.000432	3.94e-13	-0.052	Plasma_GlcSph
4	rs75739600	169996341	MFAP3L	C	A	0.4197	0.09835	2.08e-08	0.0739	Plasma_GlcSph
5	rs461753	1431099	SLC6A3	T	C	0.0008706	0.2742	3.51e-08	-0.0449	Plasma_GlcSph
5	rs1867598	60842132	ELOVL7	G	A	0.4197	0.09023	6.74e-33	0.1355	Plasma_GlcSph
5	rs246814	76303383	SV2C	T	C	0.9438	0.00855	4.21e-12	0.084	Plasma_GlcSph
5	rs10054911	80530472	FAM151B	A	T	0.9328	-0.01431	8.62e-09	-0.0867	Plasma_GlcSph
5	rs11241774	124872055	ZNF608	T	A	0.2469	0.07868	2.26e-08	0.0387	Plasma_GlcSph
5	rs2350640	138443292	REEP2	C	A	0.5143	-0.04492	5.12e-09	-0.0394	Plasma_GlcSph
6	rs7741241	13664623	RANBP9	A	G	0.4846	-0.04736	8.32e-09	-0.0402	Plasma_GlcSph
6	rs60740436	20023315	MBOAT1	T	TA	0.9791	-0.00184	1.49e-08	0.0387	Plasma_GlcSph
6	rs4713072	27224312	POM121L2	C	T	0.5232	0.04774	1.17e-09	0.0462	Plasma_GlcSph
6	rs6913724	27287064	POM121L2	T	A	0.8826	0.0102	1.39e-10	0.0436	Plasma_GlcSph
6	rs41316625	29015989	ZNF311	A	G	0.1377	-0.2548	5e-09	-0.0983	Plasma_GlcSph
6	rs2647066	32603345	HLA-DRB1	T	C	0.04439	-0.1899	1.13e-49	-0.1374	Plasma_GlcSph
6	rs12528068	71778059	RIMS1	T	C	0.6914	-0.0295	8.51e-15	0.0578	Plasma_GlcSph
6	rs13340407	111836412	FYN	C	T	0.2031	-0.1228	2.93e-09	-0.0597	Plasma_GlcSph
6	rs146617529	132828914	RPS12	G	A	0.4171	0.2134	1.1e-20	0.1992	Plasma_GlcSph
7	rs6461688	23076996	KLHL7	A	G	0.1817	0.09435	8.19e-29	-0.0775	Plasma_GlcSph
7	rs2127183	95711872	DYNC1I1	C	A	0.1743	-0.09643	1.9e-09	-0.0411	Plasma_GlcSph
7	rs6979335	100492237	NYAP1	C	T	0.8872	0.01237	1.6e-10	-0.061	Plasma_GlcSph
7	rs80148128	158605408	PTPRN2	A	G	0.01945	0.1631	3.21e-08	0.0388	Plasma_GlcSph
8	rs10087654	1761106	CLN8	A	G	0.4229	-0.05728	4.03e-09	0.0462	Plasma_GlcSph
8	rs34504234	11853604	CTSB	C	CT	0.3951	-0.06186	4.49e-21	-0.0733	Plasma_GlcSph
8	rs620490	16840070	FGF20	G	T	0.09578	-0.128	1.68e-27	-0.0824	Plasma_GlcSph
8	rs4872005	22672162	BIN3	C	G	0.2008	0.09369	7.86e-09	-0.0425	Plasma_GlcSph
8	rs6469273	109633256	SYBU	G	C	0.2036	-0.1005	8.18e-11	0.0533	Plasma_GlcSph
8	rs2663613	129873161	CYRIB	C	T	0.03068	0.1479	6.65e-09	0.0392	Plasma_GlcSph
9	rs8181077	17580618	SH3GL2	T	A	0.5753	0.04225	3.21e-25	-0.074	Plasma_GlcSph
9	rs1536072	17701891	SH3GL2	G	C	0.2051	-0.1006	5.76e-25	0.0786	Plasma_GlcSph
9	rs13296299	34154849	UBAP1	A	T	0.7405	0.02602	7.1e-12	0.0525	Plasma_GlcSph
10	rs10796307	15507549	ITGA8	C	A	0.1348	-0.1187	9.22e-10	0.0464	Plasma_GlcSph
10	rs2282295	102415138	PSD	A	G	0.8544	0.02474	1.79e-08	0.0625	Plasma_GlcSph
10	rs12764899	102875346	AS3MT	A	G	0.9624	-0.003823	1.03e-11	-0.0539	Plasma_GlcSph
10	rs144814361	119651405	BAG3	T	C	0.5669	0.1747	1.68e-31	0.3234	Plasma_GlcSph
10	rs2234962	119670121	BAG3	C	T	0.3486	-0.08016	2.87e-11	0.0535	Plasma_GlcSph
11	rs12284617	83789062	DLG2	G	A	0.02318	-0.156	1.07e-09	-0.0416	Plasma_GlcSph
11	rs10750027	113721110	ZW10	A	G	0.1619	0.09727	1.97e-09	-0.0402	Plasma_GlcSph
11	rs11223628	133930880	IGSF9B	A	G	0.3513	-0.06551	2.2e-14	0.0538	Plasma_GlcSph
12	rs2286028	906303	WNK1	C	G	0.3642	-0.08877	3.62e-09	0.0535	Plasma_GlcSph
12	rs28370650	40006146	SLC2A13	A	T	0.3485	-0.08208	2.78e-37	0.308	Plasma_GlcSph
12	rs17443099	40179612	LRRK2	A	G	0.2932	-0.09583	3.86e-21	0.2697	Plasma_GlcSph
12	rs76904798	40220632	LRRK2	T	C	0.7882	-0.03072	3e-30	0.11	Plasma_GlcSph
12	rs35303786	40320097	LRRK2	C	T	0.1668	0.2654	3.51e-10	0.1764	Plasma_GlcSph
12	rs34637584	40340400	LRRK2	A	G	0.2359	-0.112	5.89e-89	2.208	Plasma_GlcSph
12	rs6582585	46022785	SCAF11	C	T	0.5026	0.04569	9.28e-12	-0.0465	Plasma_GlcSph
12	rs933738	49549339	KCNH3	G	A	0.3106	0.08587	7.97e-12	0.0628	Plasma_GlcSph
12	rs61754230	71785666	RAB21	T	C	0.7992	0.07762	3.51e-12	0.1756	Plasma_GlcSph
12	rs7964712	100991017	ANO4	G	A	0.6981	-0.02567	5e-08	-0.038	Plasma_GlcSph
12	rs7350560	107466794	ABTB3	G	A	0.5292	0.05203	1.78e-08	0.0464	Plasma_GlcSph
12	rs2270375	109586736	MVK	G	A	0.0548	-0.1455	2.93e-08	-0.0429	Plasma_GlcSph
12	rs10847864	122842051	HIP1R	T	G	0.7089	-0.02607	4.25e-40	0.1006	Plasma_GlcSph
13	rs1198499	49341314	CAB39L	C	T	0.286	-0.07373	4.48e-12	0.0467	Plasma_GlcSph
13	rs1995052	97227087	MBNL2	C	T	0.7695	-0.02078	1.03e-08	-0.0414	Plasma_GlcSph
13	rs1805097	109782884	IRS2	T	C	0.5053	-0.04722	3.99e-08	0.0406	Plasma_GlcSph
14	rs36003317	37749513	TTC6	A	AATT	0.92	0.007332	2.61e-08	-0.0449	Plasma_GlcSph
14	rs7155501	54881109	GCH1	G	A	0.5248	-0.04646	1.79e-30	-0.078	Plasma_GlcSph
14	rs979812	87997920	GALC	T	G	0.8363	0.01415	6.49e-11	0.0439	Plasma_GlcSph
15	rs35336805	50701476	SPPL2A	T	TAAAA	0.6312	-0.04179	1.96e-08	-0.0605	Plasma_GlcSph
15	rs4774417	61701503	VPS13C	A	G	0.8915	0.01023	5.48e-22	0.0733	Plasma_GlcSph
15	rs648397	64604181	ZNF609	C	A	0.7013	-0.09763	1.2e-08	0.1556	Plasma_GlcSph
15	rs34631560	88973692	MFGE8	A	G	0.4041	-0.06227	3.39e-09	-0.045	Plasma_GlcSph
16	rs8058190	1666009	CRAMP1	C	A	0.5969	-0.0354	6.61e-13	-0.0506	Plasma_GlcSph
16	rs6497339	19266171	SYT17	T	A	0.7062	-0.02531	1.39e-17	-0.0603	Plasma_GlcSph
16	rs68040616	28893412	ATP2A1	C	CAAAAAG	0.976	-0.00231	2.25e-08	0.0423	Plasma_GlcSph
16	rs732172	31038712	STX4	T	C	0.3029	-0.07787	3.22e-36	-0.0887	Plasma_GlcSph
16	rs1861761	50811622	CYLD	G	T	0.3385	-0.06405	3.01e-14	-0.0522	Plasma_GlcSph
16	rs8046994	52610012	TOX3	T	C	0.1955	0.08801	7.21e-15	0.0564	Plasma_GlcSph
16	rs1971534	52939375	CHD9	G	A	0.1662	0.1169	2.31e-09	0.0537	Plasma_GlcSph
17	rs2243093	4932600	GP1BA	C	T	0.643	0.04538	1.71e-09	0.0585	Plasma_GlcSph
17	rs222852	7237287	PHF23	G	A	0.8123	0.01618	1.93e-09	-0.0411	Plasma_GlcSph
17	rs72827590	7594953	FXR2	G	A	0.8488	-0.01928	2.84e-08	0.0584	Plasma_GlcSph
17	rs2078050	16091574	NCOR1	T	C	0.454	-0.05205	5.27e-11	-0.0448	Plasma_GlcSph
17	rs12941356	17813217	SREBF1	G	A	0.6726	-0.02934	1.04e-09	0.0414	Plasma_GlcSph
17	rs11080149	31296270	OMG	T	C	0.2181	-0.1355	1.61e-10	0.0641	Plasma_GlcSph
17	rs12601457	42628829	TUBG1	T	C	0.69	-0.03077	1.48e-10	-0.0507	Plasma_GlcSph
17	rs5848	44352876	GRN	T	C	0.6094	0.03663	2.18e-15	0.0604	Plasma_GlcSph
17	rs34359486	44402945	GPATCH8/GRN	A	G	0.9215	-0.01273	6.64e-14	0.0962	Plasma_GlcSph
17	rs190825568	47535476	NPEPPS	A	G	0.5186	0.0589	3.5e-08	-0.0575	Plasma_GlcSph
17	rs847680	50146710	PPP1R9B	C	T	0.1227	-0.1486	8.85e-09	-0.0526	Plasma_GlcSph
17	rs11871753	61779284	BRIP1	G	A	0.6691	0.03207	1.38e-08	0.0451	Plasma_GlcSph
17	rs72843781	62016181	MED13	C	A	0.9616	-0.003612	1.15e-08	0.044	Plasma_GlcSph
17	rs58426209	68281293	SLC16A6	G	T	0.03282	0.1773	5.85e-11	-0.0567	Plasma_GlcSph
17	rs8074498	81996668	ASPSCR1	A	T	0.3576	-0.06321	4.62e-09	0.0429	Plasma_GlcSph
18	rs12456492	43093415	RIT2	G	A	0.7433	-0.02439	3.11e-22	0.0694	Plasma_GlcSph
19	rs1128402	2353152	SPPL2B	A	C	0.757	-0.02432	6.1e-09	0.048	Plasma_GlcSph
19	rs8105994	18482743	ELL	C	T	0.6079	0.0378	6.85e-10	-0.044	Plasma_GlcSph
19	rs11669800	32563836	PDCD5	A	G	0.8696	-0.03848	6.45e-09	0.1407	Plasma_GlcSph
19	rs4802574	49145273	PPFIA3	G	A	0.6	-0.036	1.45e-09	-0.0412	Plasma_GlcSph
20	rs55785911	3172857	LZTS3	A	G	0.9796	-0.001887	2.09e-09	-0.0431	Plasma_GlcSph
20	rs117517602	50535462	PTPN1	C	T	0.7179	0.04301	4.19e-08	0.0692	Plasma_GlcSph
21	rs11701836	37519947	DYRK1A	G	A	0.8361	0.01597	2.25e-17	0.064	Plasma_GlcSph
21	rs4816690	40577012	DSCAM	C	T	0.9376	0.005275	2.59e-08	0.0396	Plasma_GlcSph
21	rs4148103	42221495	ABCG1	A	G	0.7184	-0.04354	7.75e-10	-0.0802	Plasma_GlcSph
21	rs8130097	45161847	ADARB1	A	C	0.04602	-0.2573	8.04e-10	0.0971	Plasma_GlcSph
1	rs377808	52724687	ZYG11B	G	T	0.4476	0.05243	1.02e-10	-0.0486	CSF_GCase
1	rs12128848	112106855	KCND3	G	A	0.9218	-0.006943	3.15e-08	-0.0414	CSF_GCase
1	rs2230288	155236376	GBA1	T	C	0.00151	-0.8871	1.05e-78	0.4595	CSF_GCase
1	rs72714968	161327996	SDHC	G	A	0.8867	0.03609	7.16e-12	0.1536	CSF_GCase
1	rs61802091	161419856	SDHC	A	G	0.9354	0.008094	1.1e-10	-0.067	CSF_GCase
1	rs3049686	171747480	VAMP4	TAGAG	T	0.1873	0.09544	1.47e-09	-0.0491	CSF_GCase
1	rs708723	205770138	RAB29	T	C	0.09839	-0.113	1.5e-28	0.0752	CSF_GCase
1	rs10495249	226731418	ITPKB	G	A	0.02213	0.1613	1.4e-14	-0.0574	CSF_GCase
1	rs12073680	232508908	SIPA1L2	G	A	0.5447	0.05836	6.76e-11	0.0672	CSF_GCase
1	rs7517340	243546888	AKT3	C	T	0.7698	0.02531	5.09e-09	-0.0506	CSF_GCase
2	rs76116224	17966582	KCNS3	T	A	0.7453	0.04538	6.13e-10	-0.0731	CSF_GCase
2	rs12478701	23718478	KLHL29	C	T	0.9648	0.002916	8.32e-09	0.0386	CSF_GCase
2	rs6749019	31572741	SRD5A2	A	C	0.7371	0.02302	4.83e-09	0.0397	CSF_GCase
2	rs13010404	32623787	TTC27	G	T	0.8744	0.01114	5.29e-12	-0.0531	CSF_GCase
2	rs9309337	61536072	XPO1	C	T	0.9703	-0.002883	7.58e-11	-0.0516	CSF_GCase
2	rs9309428	69465874	AAK1	T	C	0.2462	0.076	3.21e-13	0.0494	CSF_GCase
2	rs7563891	95326214	KCNIP3	T	C	0.5293	-0.04671	3.56e-10	0.0458	CSF_GCase
2	rs60954733	101170053	TBC1D8	G	A	0.1429	0.1221	8.05e-09	-0.0455	CSF_GCase
2	rs6758044	134834675	ACMSD	C	T	0.4821	-0.04692	1.25e-44	-0.1014	CSF_GCase
2	rs3754541	147901026	ACVR2A	A	G	0.2779	-0.08609	9.11e-10	-0.0546	CSF_GCase
2	rs10173157	157798690	ACVR1	G	A	0.6999	-0.03414	8.14e-09	-0.0506	CSF_GCase
2	rs1710669	160967491	TANK	G	C	0.854	0.01567	4.29e-08	0.0452	CSF_GCase
2	rs12618884	168129365	STK39	G	A	0.8848	0.009663	4.67e-09	0.0398	CSF_GCase
2	rs2102808	168260515	STK39	T	G	0.0378	0.2112	4.76e-52	0.1511	CSF_GCase
3	rs17046610	7024398	GRM7	A	G	0.5892	-0.1105	1.08e-13	-0.1197	CSF_GCase
3	rs73034368	18247575	TBC1D5	A	C	0.4298	0.1515	5.37e-15	0.1309	CSF_GCase
3	rs1461806	28658687	RBMS3	G	A	0.9752	0.002186	4.17e-13	-0.0503	CSF_GCase
3	rs1768208	39481512	MOBP	C	T	0.9303	0.006592	1.48e-08	-0.0418	CSF_GCase
3	rs56384862	58410136	PXK	G	A	0.1278	-0.1019	4.22e-08	0.0429	CSF_GCase
3	rs58088236	121842918	EAF2	T	C	0.1605	-0.1006	7.33e-09	-0.0395	CSF_GCase
3	rs11717169	151405709	MED12L	C	T	0.5055	-0.04879	3.26e-10	-0.0459	CSF_GCase
3	rs359545	155551064	PLCH1	G	A	0.5436	-0.05638	6.42e-10	0.0573	CSF_GCase
3	rs11929238	161328149	SPTSSB	T	A	0.8709	0.01184	7.37e-13	0.0572	CSF_GCase
3	rs3729674	179199217	PIK3CA	G	A	0.1966	0.0999	3.83e-13	0.0622	CSF_GCase
3	rs34822404	183028420	MCCC1	T	C	0.2222	-0.1062	2.13e-41	-0.1167	CSF_GCase
4	rs77186370	940049	TMEM175	A	C	0.8925	0.02877	3.28e-08	0.1209	CSF_GCase
4	rs34884217	950422	TMEM175	C	A	0.04582	-0.1999	4.07e-27	-0.1238	CSF_GCase
4	rs34311866	958159	TMEM175	C	T	0.2629	-0.08509	2.84e-85	0.1637	CSF_GCase
4	rs2857866	2934914	MFSD10	G	T	0.7676	0.02477	3.78e-16	0.0721	CSF_GCase
4	rs4698412	15735725	BST1	A	G	0.2085	-0.08588	1.24e-26	0.072	CSF_GCase
4	rs59912548	18000605	LCORL	A	ATC	0.9996	-4.451e-05	1.44e-17	-0.0974	CSF_GCase
4	rs13117238	76252761	FAM47E-STBD1	A	C	0.06018	-0.1539	5.18e-16	0.0727	CSF_GCase
4	rs28628748	76278760	FAM47E-STBD1	A	G	0.4929	-0.04886	2.64e-24	-0.0708	CSF_GCase
4	rs356182	89704960	SNCA	A	G	0.2884	0.07426	7.47e-158	-0.1875	CSF_GCase
4	rs2301134	89837794	SNCA	G	A	0.264	0.07569	1.3e-09	0.041	CSF_GCase
4	rs13117519	113447909	CAMK2D	T	C	0.6061	-0.04225	1.74e-15	0.0717	CSF_GCase
4	rs72696649	169711869	CLCN3	A	T	0.8764	-0.01092	3.94e-13	-0.052	CSF_GCase
4	rs75739600	169996341	MFAP3L	C	A	0.04339	0.2379	2.08e-08	0.0739	CSF_GCase
5	rs461753	1431099	SLC6A3	T	C	0.3242	-0.07898	3.51e-08	-0.0449	CSF_GCase
5	rs1867598	60842132	ELOVL7	G	A	0.05827	0.2067	6.74e-33	0.1355	CSF_GCase
5	rs246814	76303383	SV2C	T	C	0.07301	-0.206	4.21e-12	0.084	CSF_GCase
5	rs10054911	80530472	FAM151B	A	T	0.8451	0.032	8.62e-09	-0.0867	CSF_GCase
5	rs11241774	124872055	ZNF608	T	A	0.4273	-0.05288	2.26e-08	0.0387	CSF_GCase
5	rs2350640	138443292	REEP2	C	A	0.9801	-0.001704	5.12e-09	-0.0394	CSF_GCase
6	rs7741241	13664623	RANBP9	A	G	0.3188	-0.0672	8.32e-09	-0.0402	CSF_GCase
6	rs60740436	20023315	MBOAT1	T	TA	0.05484	0.1317	1.49e-08	0.0387	CSF_GCase
6	rs4713072	27224312	POM121L2	C	T	0.5517	0.04319	1.17e-09	0.0462	CSF_GCase
6	rs6913724	27287064	POM121L2	T	A	0.487	0.04716	1.39e-10	0.0436	CSF_GCase
6	rs41316625	29015989	ZNF311	A	G	0.859	0.02879	5e-09	-0.0983	CSF_GCase
6	rs2647066	32603345	HLA-DRB1	T	C	0.6372	-0.04532	1.13e-49	-0.1374	CSF_GCase
6	rs12528068	71778059	RIMS1	T	C	0.0663	-0.1332	8.51e-15	0.0578	CSF_GCase
6	rs13340407	111836412	FYN	C	T	0.6848	0.03856	2.93e-09	-0.0597	CSF_GCase
6	rs146617529	132828914	RPS12	G	A	0.5902	0.1373	1.1e-20	0.1992	CSF_GCase
7	rs6461688	23076996	KLHL7	A	G	0.6194	-0.03458	8.19e-29	-0.0775	CSF_GCase
7	rs2127183	95711872	DYNC1I1	C	A	0.2166	0.08576	1.9e-09	-0.0411	CSF_GCase
7	rs6979335	100492237	NYAP1	C	T	0.4627	-0.06254	1.6e-10	-0.061	CSF_GCase
7	rs80148128	158605408	PTPRN2	A	G	0.6947	0.02673	3.21e-08	0.0388	CSF_GCase
8	rs10087654	1761106	CLN8	A	G	0.9336	-0.005988	4.03e-09	0.0462	CSF_GCase
8	rs34504234	11853604	CTSB	C	CT	0.3299	-0.07004	4.49e-21	-0.0733	CSF_GCase
8	rs620490	16840070	FGF20	G	T	0.5701	-0.0427	1.68e-27	-0.0824	CSF_GCase
8	rs4872005	22672162	BIN3	C	G	0.4918	0.04932	7.86e-09	-0.0425	CSF_GCase
8	rs6469273	109633256	SYBU	G	C	0.7088	0.02878	8.18e-11	0.0533	CSF_GCase
8	rs2663613	129873161	CYRIB	C	T	0.7031	-0.0251	6.65e-09	0.0392	CSF_GCase
9	rs8181077	17580618	SH3GL2	T	A	0.7802	-0.02124	3.21e-25	-0.074	CSF_GCase
9	rs1536072	17701891	SH3GL2	G	C	0.1383	-0.1107	5.76e-25	0.0786	CSF_GCase
9	rs13296299	34154849	UBAP1	A	T	0.3225	-0.07572	7.1e-12	0.0525	CSF_GCase
10	rs10796307	15507549	ITGA8	C	A	0.364	-0.07159	9.22e-10	0.0464	CSF_GCase
10	rs2282295	102415138	PSD	A	G	0.2424	0.153	1.79e-08	0.0625	CSF_GCase
10	rs12764899	102875346	AS3MT	A	G	0.4617	0.05953	1.03e-11	-0.0539	CSF_GCase
10	rs144814361	119651405	BAG3	T	C	0.3978	0.2578	1.68e-31	0.3234	CSF_GCase
10	rs2234962	119670121	BAG3	C	T	0.9779	0.002294	2.87e-11	0.0535	CSF_GCase
11	rs12284617	83789062	DLG2	G	A	0.685	0.02758	1.07e-09	-0.0416	CSF_GCase
11	rs10750027	113721110	ZW10	A	G	0.1259	-0.1029	1.97e-09	-0.0402	CSF_GCase
11	rs11223628	133930880	IGSF9B	A	G	0.6418	0.03233	2.2e-14	0.0538	CSF_GCase
12	rs2286028	906303	WNK1	C	G	0.7517	0.03051	3.62e-09	0.0535	CSF_GCase
12	rs28370650	40006146	SLC2A13	A	T	0.1433	0.1241	2.78e-37	0.308	CSF_GCase
12	rs17443099	40179612	LRRK2	A	G	0.1987	0.1132	3.86e-21	0.2697	CSF_GCase
12	rs76904798	40220632	LRRK2	T	C	0.6828	-0.04649	3e-30	0.11	CSF_GCase
12	rs35303786	40320097	LRRK2	C	T	0.1955	0.2523	3.51e-10	0.1764	CSF_GCase
12	rs34637584	40340400	LRRK2	A	G	0.02478	0.2074	5.89e-89	2.208	CSF_GCase
12	rs6582585	46022785	SCAF11	C	T	0.9003	-0.008323	9.28e-12	-0.0465	CSF_GCase
12	rs933738	49549339	KCNH3	G	A	0.6341	-0.03962	7.97e-12	0.0628	CSF_GCase
12	rs61754230	71785666	RAB21	T	C	0.2019	0.3888	3.51e-12	0.1756	CSF_GCase
12	rs7964712	100991017	ANO4	G	A	0.9194	0.006659	5e-08	-0.038	CSF_GCase
12	rs7350560	107466794	ABTB3	G	A	0.04833	-0.1584	1.78e-08	0.0464	CSF_GCase
12	rs2270375	109586736	MVK	G	A	0.9188	-0.007466	2.93e-08	-0.0429	CSF_GCase
12	rs10847864	122842051	HIP1R	T	G	0.9437	0.004818	4.25e-40	0.1006	CSF_GCase
13	rs1198499	49341314	CAB39L	C	T	0.5866	-0.037	4.48e-12	0.0467	CSF_GCase
13	rs1995052	97227087	MBNL2	C	T	0.483	0.04998	1.03e-08	-0.0414	CSF_GCase
13	rs1805097	109782884	IRS2	T	C	0.453	-0.05109	3.99e-08	0.0406	CSF_GCase
14	rs36003317	37749513	TTC6	A	AATT	0.9593	0.00379	2.61e-08	-0.0449	CSF_GCase
14	rs7155501	54881109	GCH1	G	A	0.0576	0.1347	1.79e-30	-0.078	CSF_GCase
14	rs979812	87997920	GALC	T	G	0.009641	0.1711	6.49e-11	0.0439	CSF_GCase
15	rs35336805	50701476	SPPL2A	T	TAAAA	0.9666	0.003585	1.96e-08	-0.0605	CSF_GCase
15	rs4774417	61701503	VPS13C	A	G	0.6106	0.03774	5.48e-22	0.0733	CSF_GCase
15	rs648397	64604181	ZNF609	C	A	0.3375	0.2369	1.2e-08	0.1556	CSF_GCase
15	rs34631560	88973692	MFGE8	A	G	0.7713	0.02164	3.39e-09	-0.045	CSF_GCase
16	rs8058190	1666009	CRAMP1	C	A	0.09599	-0.1088	6.61e-13	-0.0506	CSF_GCase
16	rs6497339	19266171	SYT17	T	A	0.3404	-0.06291	1.39e-17	-0.0603	CSF_GCase
16	rs68040616	28893412	ATP2A1	C	CAAAAAG	0.00367	0.2195	2.25e-08	0.0423	CSF_GCase
16	rs732172	31038712	STX4	T	C	0.6924	-0.02889	3.22e-36	-0.0887	CSF_GCase
16	rs1861761	50811622	CYLD	G	T	0.7083	0.02457	3.01e-14	-0.0522	CSF_GCase
16	rs8046994	52610012	TOX3	T	C	0.5017	0.0462	7.21e-15	0.0564	CSF_GCase
16	rs1971534	52939375	CHD9	G	A	0.07831	-0.1492	2.31e-09	0.0537	CSF_GCase
17	rs2243093	4932600	GP1BA	C	T	0.9403	-0.007303	1.71e-09	0.0585	CSF_GCase
17	rs222852	7237287	PHF23	G	A	0.867	-0.01127	1.93e-09	-0.0411	CSF_GCase
17	rs72827590	7594953	FXR2	G	A	0.8652	-0.01629	2.84e-08	0.0584	CSF_GCase
17	rs2078050	16091574	NCOR1	T	C	0.1171	0.1087	5.27e-11	-0.0448	CSF_GCase
17	rs12941356	17813217	SREBF1	G	A	0.9492	-0.004253	1.04e-09	0.0414	CSF_GCase
17	rs11080149	31296270	OMG	T	C	0.292	0.1162	1.61e-10	0.0641	CSF_GCase
17	rs12601457	42628829	TUBG1	T	C	0.7248	-0.02622	1.48e-10	-0.0507	CSF_GCase
17	rs5848	44352876	GRN	T	C	0.8518	0.01294	2.18e-15	0.0604	CSF_GCase
17	rs34359486	44402945	GPATCH8/GRN	A	G	0.05545	0.2446	6.64e-14	0.0962	CSF_GCase
17	rs190825568	47535476	NPEPPS	A	G	0.3736	-0.07963	3.5e-08	-0.0575	CSF_GCase
17	rs847680	50146710	PPP1R9B	C	T	0.6625	0.04087	8.85e-09	-0.0526	CSF_GCase
17	rs11871753	61779284	BRIP1	G	A	0.9273	-0.00666	1.38e-08	0.0451	CSF_GCase
17	rs72843781	62016181	MED13	C	A	0.8383	0.01536	1.15e-08	0.044	CSF_GCase
17	rs58426209	68281293	SLC16A6	G	T	0.07218	-0.1505	5.85e-11	-0.0567	CSF_GCase
17	rs8074498	81996668	ASPSCR1	A	T	0.6718	0.02851	4.62e-09	0.0429	CSF_GCase
18	rs12456492	43093415	RIT2	G	A	0.1948	0.09582	3.11e-22	0.0694	CSF_GCase
19	rs1128402	2353152	SPPL2B	A	C	0.1203	0.1209	6.1e-09	0.048	CSF_GCase
19	rs8105994	18482743	ELL	C	T	0.3863	0.06301	6.85e-10	-0.044	CSF_GCase
19	rs11669800	32563836	PDCD5	A	G	0.4494	-0.1771	6.45e-09	0.1407	CSF_GCase
19	rs4802574	49145273	PPFIA3	G	A	0.2892	-0.07139	1.45e-09	-0.0412	CSF_GCase
20	rs55785911	3172857	LZTS3	A	G	0.3437	-0.06804	2.09e-09	-0.0431	CSF_GCase
20	rs117517602	50535462	PTPN1	C	T	0.6445	-0.05524	4.19e-08	0.0692	CSF_GCase
21	rs11701836	37519947	DYRK1A	G	A	0.9139	-0.008373	2.25e-17	0.064	CSF_GCase
21	rs4816690	40577012	DSCAM	C	T	0.6246	0.03318	2.59e-08	0.0396	CSF_GCase
21	rs4148103	42221495	ABCG1	A	G	0.6738	-0.05112	7.75e-10	-0.0802	CSF_GCase
21	rs8130097	45161847	ADARB1	A	C	0.9756	0.003845	8.04e-10	0.0971	CSF_GCase
1	rs377808	52724687	ZYG11B	G	T	0.3064	0.07439	1.02e-10	-0.0486	CSF_GlcSph
1	rs12128848	112106855	KCND3	G	A	0.3492	-0.06953	3.15e-08	-0.0414	CSF_GlcSph
1	rs2230288	155236376	GBA1	T	C	0.006423	0.7942	1.05e-78	0.4595	CSF_GlcSph
1	rs72714968	161327996	SDHC	G	A	0.3715	-0.2266	7.16e-12	0.1536	CSF_GlcSph
1	rs61802091	161419856	SDHC	A	G	0.5398	0.06538	1.1e-10	-0.067	CSF_GlcSph
1	rs3049686	171747480	VAMP4	TAGAG	T	0.1913	0.09865	1.47e-09	-0.0491	CSF_GlcSph
1	rs708723	205770138	RAB29	T	C	0.7939	0.01897	1.5e-28	0.0752	CSF_GlcSph
1	rs10495249	226731418	ITPKB	G	A	0.9327	0.006275	1.4e-14	-0.0574	CSF_GlcSph
1	rs12073680	232508908	SIPA1L2	G	A	0.3818	-0.08795	6.76e-11	0.0672	CSF_GlcSph
1	rs7517340	243546888	AKT3	C	T	0.6815	0.03727	5.09e-09	-0.0506	CSF_GlcSph
2	rs76116224	17966582	KCNS3	T	A	0.4502	0.1113	6.13e-10	-0.0731	CSF_GlcSph
2	rs12478701	23718478	KLHL29	C	T	0.458	-0.05121	8.32e-09	0.0386	CSF_GlcSph
2	rs6749019	31572741	SRD5A2	A	C	0.02822	0.1584	4.83e-09	0.0397	CSF_GlcSph
2	rs13010404	32623787	TTC27	G	T	0.1007	-0.1207	5.29e-12	-0.0531	CSF_GlcSph
2	rs9309337	61536072	XPO1	C	T	0.5833	0.0455	7.58e-11	-0.0516	CSF_GlcSph
2	rs9309428	69465874	AAK1	T	C	0.7295	-0.024	3.21e-13	0.0494	CSF_GlcSph
2	rs7563891	95326214	KCNIP3	T	C	0.1934	-0.1018	3.56e-10	0.0458	CSF_GlcSph
2	rs60954733	101170053	TBC1D8	G	A	0.2137	-0.1099	8.05e-09	-0.0455	CSF_GlcSph
2	rs6758044	134834675	ACMSD	C	T	0.4691	-0.051	1.25e-44	-0.1014	CSF_GlcSph
2	rs3754541	147901026	ACVR2A	A	G	0.2718	0.09303	9.11e-10	-0.0546	CSF_GlcSph
2	rs10173157	157798690	ACVR1	G	A	0.8815	0.01377	8.14e-09	-0.0506	CSF_GlcSph
2	rs1710669	160967491	TANK	G	C	0.8778	0.01375	4.29e-08	0.0452	CSF_GlcSph
2	rs12618884	168129365	STK39	G	A	0.5559	0.0412	4.67e-09	0.0398	CSF_GlcSph
2	rs2102808	168260515	STK39	T	G	0.2695	0.122	4.76e-52	0.1511	CSF_GlcSph
3	rs17046610	7024398	GRM7	A	G	0.9225	-0.02078	1.08e-13	-0.1197	CSF_GlcSph
3	rs73034368	18247575	TBC1D5	A	C	0.07183	-0.3577	5.37e-15	0.1309	CSF_GlcSph
3	rs1461806	28658687	RBMS3	G	A	0.7448	0.02421	4.17e-13	-0.0503	CSF_GlcSph
3	rs1768208	39481512	MOBP	C	T	0.04634	-0.158	1.48e-08	-0.0418	CSF_GlcSph
3	rs56384862	58410136	PXK	G	A	0.3551	-0.06406	4.22e-08	0.0429	CSF_GlcSph
3	rs58088236	121842918	EAF2	T	C	0.2219	0.09259	7.33e-09	-0.0395	CSF_GlcSph
3	rs11717169	151405709	MED12L	C	T	0.6717	-0.03269	3.26e-10	-0.0459	CSF_GlcSph
3	rs359545	155551064	PLCH1	G	A	0.5698	-0.0563	6.42e-10	0.0573	CSF_GlcSph
3	rs11929238	161328149	SPTSSB	T	A	0.823	-0.01732	7.37e-13	0.0572	CSF_GlcSph
3	rs3729674	179199217	PIK3CA	G	A	0.8322	0.01711	3.83e-13	0.0622	CSF_GlcSph
3	rs34822404	183028420	MCCC1	T	C	0.6749	-0.0391	2.13e-41	-0.1167	CSF_GlcSph
4	rs77186370	940049	TMEM175	A	C	0.8628	0.03941	3.28e-08	0.1209	CSF_GlcSph
4	rs34884217	950422	TMEM175	C	A	0.5072	0.07268	4.07e-27	-0.1238	CSF_GlcSph
4	rs34311866	958159	TMEM175	C	T	0.37	-0.07102	2.84e-85	0.1637	CSF_GlcSph
4	rs2857866	2934914	MFSD10	G	T	0.5546	0.05167	3.78e-16	0.0721	CSF_GlcSph
4	rs4698412	15735725	BST1	A	G	0.7797	0.02043	1.24e-26	0.072	CSF_GlcSph
4	rs59912548	18000605	LCORL	A	ATC	0.3065	0.08609	1.44e-17	-0.0974	CSF_GlcSph
4	rs13117238	76252761	FAM47E-STBD1	A	C	0.985	-0.001629	5.18e-16	0.0727	CSF_GlcSph
4	rs28628748	76278760	FAM47E-STBD1	A	G	0.06364	0.1395	2.64e-24	-0.0708	CSF_GlcSph
4	rs356182	89704960	SNCA	A	G	0.7316	0.02577	7.47e-158	-0.1875	CSF_GlcSph
4	rs2301134	89837794	SNCA	G	A	0.8265	0.01541	1.3e-09	0.041	CSF_GlcSph
4	rs13117519	113447909	CAMK2D	T	C	0.4239	0.06827	1.74e-15	0.0717	CSF_GlcSph
4	rs72696649	169711869	CLCN3	A	T	0.5148	0.048	3.94e-13	-0.052	CSF_GlcSph
4	rs75739600	169996341	MFAP3L	C	A	0.1532	-0.1855	2.08e-08	0.0739	CSF_GlcSph
5	rs461753	1431099	SLC6A3	T	C	0.1731	-0.1166	3.51e-08	-0.0449	CSF_GlcSph
5	rs1867598	60842132	ELOVL7	G	A	0.2634	0.1294	6.74e-33	0.1355	CSF_GlcSph
5	rs246814	76303383	SV2C	T	C	0.6541	-0.05401	4.21e-12	0.084	CSF_GlcSph
5	rs10054911	80530472	FAM151B	A	T	0.7092	-0.0651	8.62e-09	-0.0867	CSF_GlcSph
5	rs11241774	124872055	ZNF608	T	A	0.02246	0.1582	2.26e-08	0.0387	CSF_GlcSph
5	rs2350640	138443292	REEP2	C	A	0.9275	-0.006568	5.12e-09	-0.0394	CSF_GlcSph
6	rs7741241	13664623	RANBP9	A	G	0.1887	0.09298	8.32e-09	-0.0402	CSF_GlcSph
6	rs60740436	20023315	MBOAT1	T	TA	0.7719	0.02127	1.49e-08	0.0387	CSF_GlcSph
6	rs4713072	27224312	POM121L2	C	T	0.8468	0.01487	1.17e-09	0.0462	CSF_GlcSph
6	rs6913724	27287064	POM121L2	T	A	0.305	-0.07387	1.39e-10	0.0436	CSF_GlcSph
6	rs41316625	29015989	ZNF311	A	G	0.9217	0.01696	5e-09	-0.0983	CSF_GlcSph
6	rs2647066	32603345	HLA-DRB1	T	C	0.2174	0.1236	1.13e-49	-0.1374	CSF_GlcSph
6	rs12528068	71778059	RIMS1	T	C	0.2731	0.08489	8.51e-15	0.0578	CSF_GlcSph
6	rs13340407	111836412	FYN	C	T	0.9797	0.002551	2.93e-09	-0.0597	CSF_GlcSph
6	rs146617529	132828914	RPS12	G	A	0.006976	0.7055	1.1e-20	0.1992	CSF_GlcSph
7	rs6461688	23076996	KLHL7	A	G	0.9203	-0.007355	8.19e-29	-0.0775	CSF_GlcSph
7	rs2127183	95711872	DYNC1I1	C	A	0.7096	0.02736	1.9e-09	-0.0411	CSF_GlcSph
7	rs6979335	100492237	NYAP1	C	T	0.6134	-0.04478	1.6e-10	-0.061	CSF_GlcSph
7	rs80148128	158605408	PTPRN2	A	G	0.3194	0.07192	3.21e-08	0.0388	CSF_GlcSph
8	rs10087654	1761106	CLN8	A	G	0.5317	-0.04706	4.03e-09	0.0462	CSF_GlcSph
8	rs34504234	11853604	CTSB	C	CT	0.4697	-0.0546	4.49e-21	-0.0733	CSF_GlcSph
8	rs620490	16840070	FGF20	G	T	0.02595	0.18	1.68e-27	-0.0824	CSF_GlcSph
8	rs4872005	22672162	BIN3	C	G	0.2209	-0.09208	7.86e-09	-0.0425	CSF_GlcSph
8	rs6469273	109633256	SYBU	G	C	0.4342	0.06239	8.18e-11	0.0533	CSF_GlcSph
8	rs2663613	129873161	CYRIB	C	T	0.147	0.1008	6.65e-09	0.0392	CSF_GlcSph
9	rs8181077	17580618	SH3GL2	T	A	0.6802	0.03288	3.21e-25	-0.074	CSF_GlcSph
9	rs1536072	17701891	SH3GL2	G	C	0.1722	-0.1073	5.76e-25	0.0786	CSF_GlcSph
9	rs13296299	34154849	UBAP1	A	T	0.5984	-0.04284	7.1e-12	0.0525	CSF_GlcSph
10	rs10796307	15507549	ITGA8	C	A	0.7951	-0.02126	9.22e-10	0.0464	CSF_GlcSph
10	rs2282295	102415138	PSD	A	G	0.3508	-0.1333	1.79e-08	0.0625	CSF_GlcSph
10	rs12764899	102875346	AS3MT	A	G	0.9517	0.005169	1.03e-11	-0.0539	CSF_GlcSph
10	rs144814361	119651405	BAG3	T	C	0.003706	0.8817	1.68e-31	0.3234	CSF_GlcSph
10	rs2234962	119670121	BAG3	C	T	0.4371	-0.06786	2.87e-11	0.0535	CSF_GlcSph
11	rs12284617	83789062	DLG2	G	A	0.6986	-0.02794	1.07e-09	-0.0416	CSF_GlcSph
11	rs10750027	113721110	ZW10	A	G	0.8077	-0.01733	1.97e-09	-0.0402	CSF_GlcSph
11	rs11223628	133930880	IGSF9B	A	G	0.04572	-0.1477	2.2e-14	0.0538	CSF_GlcSph
12	rs2286028	906303	WNK1	C	G	0.9231	-0.009824	3.62e-09	0.0535	CSF_GlcSph
12	rs28370650	40006146	SLC2A13	A	T	0.5969	0.04728	2.78e-37	0.308	CSF_GlcSph
12	rs17443099	40179612	LRRK2	A	G	0.8852	0.01357	3.86e-21	0.2697	CSF_GlcSph
12	rs76904798	40220632	LRRK2	T	C	0.5114	-0.07846	3e-30	0.11	CSF_GlcSph
12	rs35303786	40320097	LRRK2	C	T	0.8221	-0.04478	3.51e-10	0.1764	CSF_GlcSph
12	rs34637584	40340400	LRRK2	A	G	0.7265	0.03445	5.89e-89	2.208	CSF_GlcSph
12	rs6582585	46022785	SCAF11	C	T	0.9911	0.00078	9.28e-12	-0.0465	CSF_GlcSph
12	rs933738	49549339	KCNH3	G	A	0.4533	-0.06538	7.97e-12	0.0628	CSF_GlcSph
12	rs61754230	71785666	RAB21	T	C	0.1371	-0.475	3.51e-12	0.1756	CSF_GlcSph
12	rs7964712	100991017	ANO4	G	A	0.9743	-0.002252	5e-08	-0.038	CSF_GlcSph
12	rs7350560	107466794	ABTB3	G	A	0.7912	-0.02223	1.78e-08	0.0464	CSF_GlcSph
12	rs2270375	109586736	MVK	G	A	0.7684	-0.02288	2.93e-08	-0.0429	CSF_GlcSph
12	rs10847864	122842051	HIP1R	T	G	0.7991	-0.01832	4.25e-40	0.1006	CSF_GlcSph
13	rs1198499	49341314	CAB39L	C	T	0.2486	0.08339	4.48e-12	0.0467	CSF_GlcSph
13	rs1995052	97227087	MBNL2	C	T	0.173	0.1014	1.03e-08	-0.0414	CSF_GlcSph
13	rs1805097	109782884	IRS2	T	C	0.306	0.07341	3.99e-08	0.0406	CSF_GlcSph
14	rs36003317	37749513	TTC6	A	AATT	0.8127	0.01872	2.61e-08	-0.0449	CSF_GlcSph
14	rs7155501	54881109	GCH1	G	A	0.9339	0.006182	1.79e-30	-0.078	CSF_GlcSph
14	rs979812	87997920	GALC	T	G	0.7525	0.02248	6.49e-11	0.0439	CSF_GlcSph
15	rs35336805	50701476	SPPL2A	T	TAAAA	0.7506	0.0291	1.96e-08	-0.0605	CSF_GlcSph
15	rs4774417	61701503	VPS13C	A	G	0.5741	0.04409	5.48e-22	0.0733	CSF_GlcSph
15	rs648397	64604181	ZNF609	C	A	0.2753	0.2866	1.2e-08	0.1556	CSF_GlcSph
15	rs34631560	88973692	MFGE8	A	G	0.6891	-0.03211	3.39e-09	-0.045	CSF_GlcSph
16	rs8058190	1666009	CRAMP1	C	A	0.325	0.0676	6.61e-13	-0.0506	CSF_GlcSph
16	rs6497339	19266171	SYT17	T	A	0.09954	0.1157	1.39e-17	-0.0603	CSF_GlcSph
16	rs68040616	28893412	ATP2A1	C	CAAAAAG	0.8344	0.01693	2.25e-08	0.0423	CSF_GlcSph
16	rs732172	31038712	STX4	T	C	0.8827	-0.01149	3.22e-36	-0.0887	CSF_GlcSph
16	rs1861761	50811622	CYLD	G	T	0.4868	-0.04833	3.01e-14	-0.0522	CSF_GlcSph
16	rs8046994	52610012	TOX3	T	C	0.5843	0.04001	7.21e-15	0.0564	CSF_GlcSph
16	rs1971534	52939375	CHD9	G	A	0.06713	0.163	2.31e-09	0.0537	CSF_GlcSph
17	rs2243093	4932600	GP1BA	C	T	0.04203	-0.2071	1.71e-09	0.0585	CSF_GlcSph
17	rs222852	7237287	PHF23	G	A	0.7142	0.02565	1.93e-09	-0.0411	CSF_GlcSph
17	rs72827590	7594953	FXR2	G	A	0.714	0.03654	2.84e-08	0.0584	CSF_GlcSph
17	rs2078050	16091574	NCOR1	T	C	0.7552	-0.0229	5.27e-11	-0.0448	CSF_GlcSph
17	rs12941356	17813217	SREBF1	G	A	0.8846	0.01018	1.04e-09	0.0414	CSF_GlcSph
17	rs11080149	31296270	OMG	T	C	0.7004	-0.04379	1.61e-10	0.0641	CSF_GlcSph
17	rs12601457	42628829	TUBG1	T	C	0.1145	-0.1242	1.48e-10	-0.0507	CSF_GlcSph
17	rs5848	44352876	GRN	T	C	0.8142	-0.01742	2.18e-15	0.0604	CSF_GlcSph
17	rs34359486	44402945	GPATCH8/GRN	A	G	0.3539	0.1219	6.64e-14	0.0962	CSF_GlcSph
17	rs190825568	47535476	NPEPPS	A	G	0.2795	-0.1023	3.5e-08	-0.0575	CSF_GlcSph
17	rs847680	50146710	PPP1R9B	C	T	0.5583	-0.058	8.85e-09	-0.0526	CSF_GlcSph
17	rs11871753	61779284	BRIP1	G	A	0.07919	-0.1358	1.38e-08	0.0451	CSF_GlcSph
17	rs72843781	62016181	MED13	C	A	0.562	0.04628	1.15e-08	0.044	CSF_GlcSph
17	rs58426209	68281293	SLC16A6	G	T	0.6709	0.0384	5.85e-11	-0.0567	CSF_GlcSph
17	rs8074498	81996668	ASPSCR1	A	T	0.8071	-0.01746	4.62e-09	0.0429	CSF_GlcSph
18	rs12456492	43093415	RIT2	G	A	0.6691	0.03292	3.11e-22	0.0694	CSF_GlcSph
19	rs1128402	2353152	SPPL2B	A	C	0.7581	-0.02539	6.1e-09	0.048	CSF_GlcSph
19	rs8105994	18482743	ELL	C	T	0.7188	-0.02827	6.85e-10	-0.044	CSF_GlcSph
19	rs11669800	32563836	PDCD5	A	G	0.3727	-0.2147	6.45e-09	0.1407	CSF_GlcSph
19	rs4802574	49145273	PPFIA3	G	A	0.532	-0.04432	1.45e-09	-0.0412	CSF_GlcSph
20	rs55785911	3172857	LZTS3	A	G	0.009175	-0.2027	2.09e-09	-0.0431	CSF_GlcSph
20	rs117517602	50535462	PTPN1	C	T	0.2574	0.1439	4.19e-08	0.0692	CSF_GlcSph
21	rs11701836	37519947	DYRK1A	G	A	0.05981	-0.1526	2.25e-17	0.064	CSF_GlcSph
21	rs4816690	40577012	DSCAM	C	T	0.7519	0.02279	2.59e-08	0.0396	CSF_GlcSph
21	rs4148103	42221495	ABCG1	A	G	0.1353	0.1887	7.75e-10	-0.0802	CSF_GlcSph
21	rs8130097	45161847	ADARB1	A	C	0.845	0.02617	8.04e-10	0.0971	CSF_GlcSph
