## Supplemental File 2 for "CSF glucosylsphingosine is a central readout of GCase impairment across genetic and sporadic Parkinson’s disease"

### Sheet: Clinicalcorr_PDonly_medsadj_spe
	Clinical	TESTNAME	FLUID	GENSTAT_EKTM	n	rho	p	sig
1	REM_SCORE	GCase activity	CSF	GBA+	70	0.221	0.0729	ns
2	REM_SCORE	GCase activity	CSF	LRRK2+	118	0.045	0.633	ns
3	REM_SCORE	GCase activity	CSF	LRRK2-GBA-	110	-0.087	0.374	ns
4	REM_SCORE	GCase activity	Plasma	GBA+	50	0.129	0.387	ns
5	REM_SCORE	GCase activity	Plasma	LRRK2+	104	0.107	0.289	ns
6	REM_SCORE	GCase activity	Plasma	LRRK2-GBA-	99	0.137	0.182	ns
7	REM_SCORE	Glucosylsphingosine	CSF	GBA+	60	-0.156	0.246	ns
8	REM_SCORE	Glucosylsphingosine	CSF	LRRK2+	108	0.07	0.477	ns
9	REM_SCORE	Glucosylsphingosine	CSF	LRRK2-GBA-	98	0.122	0.24	ns
10	REM_SCORE	Glucosylsphingosine	Plasma	GBA+	50	-0.125	0.401	ns
11	REM_SCORE	Glucosylsphingosine	Plasma	LRRK2+	105	-0.011	0.91	ns
12	REM_SCORE	Glucosylsphingosine	Plasma	LRRK2-GBA-	99	-0.027	0.792	ns
13	MCATOT	GCase activity	CSF	GBA+	69	0.011	0.933	ns
14	MCATOT	GCase activity	CSF	LRRK2+	116	-0.195	0.0384	*
15	MCATOT	GCase activity	CSF	LRRK2-GBA-	96	-0.095	0.368	ns
16	MCATOT	GCase activity	Plasma	GBA+	46	0.028	0.856	ns
17	MCATOT	GCase activity	Plasma	LRRK2+	102	-0.09	0.378	ns
18	MCATOT	GCase activity	Plasma	LRRK2-GBA-	87	-0.081	0.464	ns
19	MCATOT	Glucosylsphingosine	CSF	GBA+	60	0.051	0.704	ns
20	MCATOT	Glucosylsphingosine	CSF	LRRK2+	106	0.105	0.292	ns
21	MCATOT	Glucosylsphingosine	CSF	LRRK2-GBA-	85	-0.034	0.762	ns
22	MCATOT	Glucosylsphingosine	Plasma	GBA+	46	0.082	0.6	ns
23	MCATOT	Glucosylsphingosine	Plasma	LRRK2+	103	0.092	0.363	ns
24	MCATOT	Glucosylsphingosine	Plasma	LRRK2-GBA-	87	-0.102	0.356	ns
25	U1_TOTAL	GCase activity	CSF	GBA+	70	0.153	0.217	ns
26	U1_TOTAL	GCase activity	CSF	LRRK2+	116	0.037	0.696	ns
27	U1_TOTAL	GCase activity	CSF	LRRK2-GBA-	110	-0.081	0.404	ns
28	U1_TOTAL	GCase activity	Plasma	GBA+	51	-0.042	0.779	ns
29	U1_TOTAL	GCase activity	Plasma	LRRK2+	105	0.1	0.319	ns
30	U1_TOTAL	GCase activity	Plasma	LRRK2-GBA-	99	0.094	0.362	ns
31	U1_TOTAL	Glucosylsphingosine	CSF	GBA+	60	0.056	0.68	ns
32	U1_TOTAL	Glucosylsphingosine	CSF	LRRK2+	106	-0.051	0.61	ns
33	U1_TOTAL	Glucosylsphingosine	CSF	LRRK2-GBA-	98	0.093	0.367	ns
34	U1_TOTAL	Glucosylsphingosine	Plasma	GBA+	51	-0.137	0.354	ns
35	U1_TOTAL	Glucosylsphingosine	Plasma	LRRK2+	106	-0.189	0.0557	ns
36	U1_TOTAL	Glucosylsphingosine	Plasma	LRRK2-GBA-	99	0.068	0.508	ns
37	MDSUPDRS3_Total	GCase activity	CSF	GBA+	70	0.026	0.835	ns
38	MDSUPDRS3_Total	GCase activity	CSF	LRRK2+	117	-0.042	0.657	ns
39	MDSUPDRS3_Total	GCase activity	CSF	LRRK2-GBA-	110	0.037	0.702	ns
40	MDSUPDRS3_Total	GCase activity	Plasma	GBA+	51	-0.091	0.537	ns
41	MDSUPDRS3_Total	GCase activity	Plasma	LRRK2+	106	0.007	0.947	ns
42	MDSUPDRS3_Total	GCase activity	Plasma	LRRK2-GBA-	99	0.086	0.406	ns
43	MDSUPDRS3_Total	Glucosylsphingosine	CSF	GBA+	60	-0.253	0.0573	ns
44	MDSUPDRS3_Total	Glucosylsphingosine	CSF	LRRK2+	107	0.218	0.0262	*
45	MDSUPDRS3_Total	Glucosylsphingosine	CSF	LRRK2-GBA-	98	0.028	0.788	ns
46	MDSUPDRS3_Total	Glucosylsphingosine	Plasma	GBA+	51	-0.08	0.587	ns
47	MDSUPDRS3_Total	Glucosylsphingosine	Plasma	LRRK2+	107	0.014	0.888	ns
48	MDSUPDRS3_Total	Glucosylsphingosine	Plasma	LRRK2-GBA-	99	-0.208	0.0423	*
49	GDS_Total	GCase activity	CSF	GBA+	70	-0.153	0.217	ns
50	GDS_Total	GCase activity	CSF	LRRK2+	118	0.158	0.091	ns
51	GDS_Total	GCase activity	CSF	LRRK2-GBA-	110	-0.021	0.834	ns
52	GDS_Total	GCase activity	Plasma	GBA+	48	-0.181	0.235	ns
53	GDS_Total	GCase activity	Plasma	LRRK2+	104	0.015	0.879	ns
54	GDS_Total	GCase activity	Plasma	LRRK2-GBA-	99	0.058	0.575	ns
55	GDS_Total	Glucosylsphingosine	CSF	GBA+	60	-0.055	0.684	ns
56	GDS_Total	Glucosylsphingosine	CSF	LRRK2+	108	-0.191	0.0504	ns
57	GDS_Total	Glucosylsphingosine	CSF	LRRK2-GBA-	98	0.17	0.0993	ns
58	GDS_Total	Glucosylsphingosine	Plasma	GBA+	48	-0.017	0.914	ns
59	GDS_Total	Glucosylsphingosine	Plasma	LRRK2+	105	-0.125	0.21	ns
60	GDS_Total	Glucosylsphingosine	Plasma	LRRK2-GBA-	99	0.117	0.256	ns
61	QUIP_Total	GCase activity	CSF	GBA+	70	0.26	0.0334	*
62	QUIP_Total	GCase activity	CSF	LRRK2+	118	0.125	0.183	ns
63	QUIP_Total	GCase activity	CSF	LRRK2-GBA-	110	0.064	0.516	ns
64	QUIP_Total	GCase activity	Plasma	GBA+	48	0.001	0.995	ns
65	QUIP_Total	GCase activity	Plasma	LRRK2+	104	-0.069	0.495	ns
66	QUIP_Total	GCase activity	Plasma	LRRK2-GBA-	99	0.139	0.178	ns
67	QUIP_Total	Glucosylsphingosine	CSF	GBA+	60	0.105	0.438	ns
68	QUIP_Total	Glucosylsphingosine	CSF	LRRK2+	108	0.112	0.256	ns
69	QUIP_Total	Glucosylsphingosine	CSF	LRRK2-GBA-	98	0.08	0.442	ns
70	QUIP_Total	Glucosylsphingosine	Plasma	GBA+	48	0.062	0.686	ns
71	QUIP_Total	Glucosylsphingosine	Plasma	LRRK2+	105	-0.081	0.421	ns
72	QUIP_Total	Glucosylsphingosine	Plasma	LRRK2-GBA-	99	0.069	0.506	ns
73	U3_FaceSpeech	GCase activity	CSF	GBA+	70	0.047	0.703	ns
74	U3_FaceSpeech	GCase activity	CSF	LRRK2+	118	-0.21	0.0243	*
75	U3_FaceSpeech	GCase activity	CSF	LRRK2-GBA-	110	-0.075	0.44	ns
76	U3_FaceSpeech	GCase activity	Plasma	GBA+	51	-0.058	0.694	ns
77	U3_FaceSpeech	GCase activity	Plasma	LRRK2+	106	-0.05	0.619	ns
78	U3_FaceSpeech	GCase activity	Plasma	LRRK2-GBA-	99	0.049	0.633	ns
79	U3_FaceSpeech	Glucosylsphingosine	CSF	GBA+	60	-0.292	0.0274	*
80	U3_FaceSpeech	Glucosylsphingosine	CSF	LRRK2+	108	0.131	0.183	ns
81	U3_FaceSpeech	Glucosylsphingosine	CSF	LRRK2-GBA-	98	0.058	0.577	ns
82	U3_FaceSpeech	Glucosylsphingosine	Plasma	GBA+	51	-0.163	0.269	ns
83	U3_FaceSpeech	Glucosylsphingosine	Plasma	LRRK2+	107	0.046	0.643	ns
84	U3_FaceSpeech	Glucosylsphingosine	Plasma	LRRK2-GBA-	99	-0.019	0.854	ns
85	U3_Rigidity	GCase activity	CSF	GBA+	70	0.153	0.217	ns
86	U3_Rigidity	GCase activity	CSF	LRRK2+	118	0.036	0.702	ns
87	U3_Rigidity	GCase activity	CSF	LRRK2-GBA-	110	0.035	0.719	ns
88	U3_Rigidity	GCase activity	Plasma	GBA+	51	-0.293	0.0432	*
89	U3_Rigidity	GCase activity	Plasma	LRRK2+	106	-0.056	0.571	ns
90	U3_Rigidity	GCase activity	Plasma	LRRK2-GBA-	99	-0.01	0.922	ns
91	U3_Rigidity	Glucosylsphingosine	CSF	GBA+	60	-0.082	0.545	ns
92	U3_Rigidity	Glucosylsphingosine	CSF	LRRK2+	108	0.138	0.162	ns
93	U3_Rigidity	Glucosylsphingosine	CSF	LRRK2-GBA-	98	0.014	0.894	ns
94	U3_Rigidity	Glucosylsphingosine	Plasma	GBA+	51	-0.017	0.909	ns
95	U3_Rigidity	Glucosylsphingosine	Plasma	LRRK2+	107	-0.038	0.7	ns
96	U3_Rigidity	Glucosylsphingosine	Plasma	LRRK2-GBA-	99	-0.229	0.025	*
97	U3_Bradykinesia	GCase activity	CSF	GBA+	70	0.099	0.425	ns
98	U3_Bradykinesia	GCase activity	CSF	LRRK2+	118	-0.083	0.378	ns
99	U3_Bradykinesia	GCase activity	CSF	LRRK2-GBA-	110	0.011	0.909	ns
100	U3_Bradykinesia	GCase activity	Plasma	GBA+	51	-0.024	0.871	ns
101	U3_Bradykinesia	GCase activity	Plasma	LRRK2+	106	-0.003	0.975	ns
102	U3_Bradykinesia	GCase activity	Plasma	LRRK2-GBA-	99	0.14	0.173	ns
103	U3_Bradykinesia	Glucosylsphingosine	CSF	GBA+	60	-0.297	0.0247	*
104	U3_Bradykinesia	Glucosylsphingosine	CSF	LRRK2+	108	0.18	0.066	ns
105	U3_Bradykinesia	Glucosylsphingosine	CSF	LRRK2-GBA-	98	-0.019	0.857	ns
106	U3_Bradykinesia	Glucosylsphingosine	Plasma	GBA+	51	-0.087	0.557	ns
107	U3_Bradykinesia	Glucosylsphingosine	Plasma	LRRK2+	107	0.078	0.432	ns
108	U3_Bradykinesia	Glucosylsphingosine	Plasma	LRRK2-GBA-	99	-0.237	0.0203	*
109	U3_PosInst	GCase activity	CSF	GBA+	70	-0.05	0.686	ns
110	U3_PosInst	GCase activity	CSF	LRRK2+	118	0.079	0.4	ns
111	U3_PosInst	GCase activity	CSF	LRRK2-GBA-	110	-0.059	0.549	ns
112	U3_PosInst	GCase activity	Plasma	GBA+	51	0.294	0.0428	*
113	U3_PosInst	GCase activity	Plasma	LRRK2+	106	-0.028	0.776	ns
114	U3_PosInst	GCase activity	Plasma	LRRK2-GBA-	99	0.027	0.793	ns
115	U3_PosInst	Glucosylsphingosine	CSF	GBA+	60	-0.047	0.726	ns
116	U3_PosInst	Glucosylsphingosine	CSF	LRRK2+	108	0.17	0.0824	ns
117	U3_PosInst	Glucosylsphingosine	CSF	LRRK2-GBA-	98	0.044	0.675	ns
118	U3_PosInst	Glucosylsphingosine	Plasma	GBA+	51	-0.057	0.699	ns
119	U3_PosInst	Glucosylsphingosine	Plasma	LRRK2+	107	0.055	0.581	ns
120	U3_PosInst	Glucosylsphingosine	Plasma	LRRK2-GBA-	99	-0.063	0.543	ns
121	U3_Trmr	GCase activity	CSF	GBA+	70	-0.123	0.322	ns
122	U3_Trmr	GCase activity	CSF	LRRK2+	118	0.048	0.609	ns
123	U3_Trmr	GCase activity	CSF	LRRK2-GBA-	110	0.14	0.151	ns
124	U3_Trmr	GCase activity	Plasma	GBA+	51	-0.155	0.293	ns
125	U3_Trmr	GCase activity	Plasma	LRRK2+	106	0.14	0.158	ns
126	U3_Trmr	GCase activity	Plasma	LRRK2-GBA-	99	0.084	0.415	ns
127	U3_Trmr	Glucosylsphingosine	CSF	GBA+	60	-0.229	0.0861	ns
128	U3_Trmr	Glucosylsphingosine	CSF	LRRK2+	108	0.114	0.245	ns
129	U3_Trmr	Glucosylsphingosine	CSF	LRRK2-GBA-	98	0.02	0.849	ns
130	U3_Trmr	Glucosylsphingosine	Plasma	GBA+	51	0.145	0.327	ns
131	U3_Trmr	Glucosylsphingosine	Plasma	LRRK2+	107	-0.144	0.146	ns
132	U3_Trmr	Glucosylsphingosine	Plasma	LRRK2-GBA-	99	0.013	0.903	ns
133	UPSIT_rank	GCase activity	CSF	GBA+	69	-0.016	0.899	ns
134	UPSIT_rank	GCase activity	CSF	LRRK2+	113	-0.096	0.319	ns
135	UPSIT_rank	GCase activity	CSF	LRRK2-GBA-	110	-0.137	0.161	ns
136	UPSIT_rank	GCase activity	Plasma	GBA+	50	0.052	0.73	ns
137	UPSIT_rank	GCase activity	Plasma	LRRK2+	100	0.108	0.291	ns
138	UPSIT_rank	GCase activity	Plasma	LRRK2-GBA-	99	0.096	0.35	ns
139	UPSIT_rank	Glucosylsphingosine	CSF	GBA+	59	0.211	0.119	ns
140	UPSIT_rank	Glucosylsphingosine	CSF	LRRK2+	103	-0.042	0.676	ns
141	UPSIT_rank	Glucosylsphingosine	CSF	LRRK2-GBA-	98	0.057	0.584	ns
142	UPSIT_rank	Glucosylsphingosine	Plasma	GBA+	50	0.476	0.000722	***
143	UPSIT_rank	Glucosylsphingosine	Plasma	LRRK2+	101	-0.071	0.484	ns
144	UPSIT_rank	Glucosylsphingosine	Plasma	LRRK2-GBA-	99	0.049	0.637	ns
