## Supplemental File 1 for "CSF glucosylsphingosine is a central readout of GCase impairment across genetic and sporadic Parkinson’s disease"

### Sheet: ANCOVA_sex
	TESTNAME	FLUID	AdjStatus_EKTM	contrast	n_total	n_Male	n_Female	estimate	LCL	UCL	percent_change	LCL_percent_change	UCL_percent_change	p.value	p.adj.BH	sig_raw	sig_BH
1	GCase activity	CSF	LRRK2+GBA-HC	Female vs Male	120	65	55	0.0261226	-0.193532	0.245778	1.82718	-12.5538	18.5732	0.815691	0.815691	ns	ns
2	GCase activity	CSF	LRRK2+GBA-PD	Female vs Male	120	65	55	0.161451	-0.0588067	0.381708	11.8411	-3.99421	30.2884	0.150811	0.603244	ns	ns
3	GCase activity	CSF	LRRK2-GBA+HC	Female vs Male	104	56	48	0.101861	-0.126133	0.329855	7.31568	-8.3716	25.6887	0.381219	0.70428	ns	ns
4	GCase activity	CSF	LRRK2-GBA+PD	Female vs Male	70	42	28	0.303319	0.0655623	0.541076	23.398	4.64927	45.5057	0.0124042	0.148851	*	ns
5	GCase activity	CSF	LRRK2-GBA-HC	Female vs Male	116	65	51	0.0747678	-0.118644	0.26818	5.31915	-7.89473	20.4288	0.44865	0.70428	ns	ns
6	GCase activity	CSF	LRRK2-GBA-PD	Female vs Male	110	63	47	0.180567	-0.0610347	0.422169	13.3329	-4.14236	33.9941	0.142968	0.603244	ns	ns
7	GCase activity	Plasma	LRRK2+GBA-HC	Female vs Male	114	54	60	0.012303	-0.0833852	0.107991	0.856425	-5.61596	7.77266	0.801041	0.815691	ns	ns
8	GCase activity	Plasma	LRRK2+GBA-PD	Female vs Male	116	56	60	-0.0176456	-0.114666	0.0793743	-1.21565	-7.64036	5.65597	0.721488	0.815691	ns	ns
9	GCase activity	Plasma	LRRK2-GBA+HC	Female vs Male	87	43	44	0.0675381	-0.14199	0.277066	4.79269	-9.37319	21.1728	0.527542	0.70428	ns	ns
10	GCase activity	Plasma	LRRK2-GBA+PD	Female vs Male	91	51	40	0.129107	-0.15099	0.409204	9.36166	-9.93675	32.7953	0.366302	0.70428	ns	ns
11	GCase activity	Plasma	LRRK2-GBA-HC	Female vs Male	113	65	48	0.0969136	-0.0610518	0.254879	6.9483	-4.1435	19.3236	0.229185	0.687555	ns	ns
12	GCase activity	Plasma	LRRK2-GBA-PD	Female vs Male	106	59	47	0.03587	-0.0755924	0.147332	2.51749	-5.10476	10.752	0.52821	0.70428	ns	ns
13	Glucosylsphingosine	CSF	LRRK2+GBA-HC	Female vs Male	111	63	48	-0.0845608	-0.354572	0.185451	-5.69284	-21.7899	13.7172	0.53934	0.80901	ns	ns
14	Glucosylsphingosine	CSF	LRRK2+GBA-PD	Female vs Male	110	62	48	-0.473555	-0.783702	-0.163408	-27.9812	-41.9126	-10.7087	0.00276599	0.0331919	**	*
15	Glucosylsphingosine	CSF	LRRK2-GBA+HC	Female vs Male	91	48	43	0.00206902	-0.413261	0.417399	0.143516	-24.9076	33.5518	0.99221	0.99221	ns	ns
16	Glucosylsphingosine	CSF	LRRK2-GBA+PD	Female vs Male	60	37	23	-0.428541	-1.09093	0.233846	-25.6987	-53.0541	17.5965	0.204788	0.491491	ns	ns
17	Glucosylsphingosine	CSF	LRRK2-GBA-HC	Female vs Male	98	54	44	-0.547259	-1.00216	-0.0923531	-31.5681	-50.0749	-6.20084	0.0183802	0.0735209	*	ns
18	Glucosylsphingosine	CSF	LRRK2-GBA-PD	Female vs Male	98	56	42	-0.348892	-0.638265	-0.0595197	-21.4813	-35.7515	-4.04165	0.0181228	0.0735209	*	ns
19	Glucosylsphingosine	Plasma	LRRK2+GBA-HC	Female vs Male	115	54	61	-0.0271712	-0.202949	0.148606	-1.86574	-13.1227	10.8498	0.761916	0.914299	ns	ns
20	Glucosylsphingosine	Plasma	LRRK2+GBA-PD	Female vs Male	117	57	60	-0.058092	-0.228344	0.11216	-3.94664	-14.6386	8.08452	0.503646	0.80901	ns	ns
21	Glucosylsphingosine	Plasma	LRRK2-GBA+HC	Female vs Male	87	43	44	-0.0928537	-0.357118	0.171411	-6.23338	-21.9277	12.6159	0.491033	0.80901	ns	ns
22	Glucosylsphingosine	Plasma	LRRK2-GBA+PD	Female vs Male	91	51	40	-0.22835	-0.479307	0.0226076	-14.6389	-28.2678	1.57938	0.0745213	0.223564	ns	ns
23	Glucosylsphingosine	Plasma	LRRK2-GBA-HC	Female vs Male	113	65	48	0.0494977	-0.141718	0.240713	3.49045	-9.3561	18.1577	0.611908	0.815877	ns	ns
24	Glucosylsphingosine	Plasma	LRRK2-GBA-PD	Female vs Male	106	59	47	-0.00845268	-0.18954	0.172635	-0.584182	-12.3115	12.7115	0.927106	0.99221	ns	ns

### Sheet: PP_age
	TESTNAME	FLUID	GENSTAT_EKTM	n_ALL	r_ALL	LCL95_ALL	UCL95_ALL	p_ALL	n_PD	r_PD	LCL95_PD	UCL95_PD	p_PD	n_Control	r_Control	LCL95_Control	UCL95_Control	p_Control	p_ALL_BH	p_PD_BH	p_Control_BH	sig_ALL_raw	sig_PD_raw	sig_Control_raw	sig_ALL_BH	sig_PD_BH	sig_Control_BH
1	Glucosylsphingosine	CSF	GBA+	140	0.273	0.111	0.42	0.00117105	57	0.272	0.009	0.499	0.0428028	83	0.265	0.051	0.456	0.0161004	0.0023421	0.0856056	0.0483011	**	*	*	**	ns	*
2	Glucosylsphingosine	CSF	LRRK2+	221	0.251	0.123	0.371	0.000170366	110	0.318	0.138	0.477	0.000762795	111	0.178	-0.009	0.354	0.0626191	0.000511099	0.00457677	0.125238	***	***	ns	***	**	ns
3	Glucosylsphingosine	CSF	LRRK2-GBA-	196	0.314	0.181	0.435	7.90613e-06	98	0.276	0.081	0.45	0.00626374	98	0.359	0.172	0.521	0.000302791	4.74368e-05	0.0187912	0.00181674	****	**	***	****	*	**
4	Glucosylsphingosine	Plasma	GBA+	167	0.077	-0.077	0.226	0.326532	70	0.114	-0.127	0.341	0.3531	97	0.041	-0.16	0.24	0.688473	0.443231	0.42372	0.826168	ns	ns	ns	ns	ns	ns
5	Glucosylsphingosine	Plasma	LRRK2+	232	0.059	-0.07	0.187	0.369359	117	0.109	-0.075	0.286	0.244552	115	0.013	-0.171	0.196	0.891704	0.443231	0.366828	0.891704	ns	ns	ns	ns	ns	ns
6	Glucosylsphingosine	Plasma	LRRK2-GBA-	219	-0.047	-0.179	0.087	0.491823	106	0.049	-0.144	0.239	0.618908	113	-0.126	-0.304	0.061	0.186517	0.491823	0.618908	0.279775	ns	ns	ns	ns	ns	ns
7	GCase activity	CSF	GBA+	160	-0.061	-0.215	0.096	0.445214	66	-0.1	-0.335	0.148	0.430315	94	-0.048	-0.249	0.158	0.649824	0.534256	0.645473	0.779788	ns	ns	ns	ns	ns	ns
8	GCase activity	CSF	LRRK2+	240	-0.005	-0.131	0.122	0.943408	120	-0.017	-0.196	0.164	0.854585	120	0.013	-0.168	0.192	0.88986	0.943408	0.854585	0.88986	ns	ns	ns	ns	ns	ns
9	GCase activity	CSF	LRRK2-GBA-	226	-0.126	-0.253	0.005	0.0588687	110	-0.115	-0.297	0.075	0.233395	116	-0.145	-0.319	0.04	0.123374	0.0883031	0.645473	0.243703	ns	ns	ns	ns	ns	ns
10	GCase activity	Plasma	GBA+	167	-0.176	-0.319	-0.024	0.0236124	70	-0.216	-0.431	0.021	0.0742246	97	-0.144	-0.335	0.058	0.162468	0.0735856	0.445348	0.243703	*	ns	ns	ns	ns	ns
11	GCase activity	Plasma	LRRK2+	230	-0.128	-0.254	0.001	0.0521549	116	-0.047	-0.228	0.137	0.618317	114	-0.238	-0.405	-0.055	0.0112218	0.0883031	0.741981	0.0673306	ns	ns	*	ns	ns	ns
12	GCase activity	Plasma	LRRK2-GBA-	219	-0.152	-0.28	-0.02	0.0245285	106	-0.085	-0.272	0.109	0.390772	113	-0.194	-0.367	-0.009	0.0399548	0.0735856	0.645473	0.119864	*	ns	*	ns	ns	ns
